# Development of long-term oyster tissue cultures reveals cellular plasticity, regenerative potential, and sustained physiological activity

**DOI:** 10.1101/2025.11.07.687009

**Authors:** Kallen R. Sullivan, Pieter C. Steketee, Scott Maxwell, Liam J. Morrison, Tim Regan, Tim P. Bean

**Affiliations:** The Roslin Institute, University of Edinburgh, EH25 9 RG, United Kingdom; The Royal (Dick) School of Veterinary Studies, University of Edinburgh, EH25 9 RG, United Kingdom

## Abstract

Molluscs are ecologically and economically significant, yet progress in understanding their cellular biology has been constrained by the lack of reliable molluscan cell culture systems. Insights into key molluscan biology such as immunity, biomineralization, and host-pathogen interactions, has previously been limited by short term survival of primary culture systems. Here, we establish reproducible long-term *in vitro* and *ex vivo* cultures of cells and tissues from the oyster, *Ostrea edulis*, including whole heart, visceral mass, mantle, and gill explants. Explanted tissues remained viable for over two months, with whole hearts maintaining rhythmic, stimulus-responsive contractions for up to nine months. Cultures maintained structural and functional features while uncovering cellular plasticity, including haemocyte granule turnover, auricular epithelial remodelling with novel ciliation, and the emergence of *de novo* multicellular microtissues. Previously under-characterized tissue-specific cell types were maintained in culture, including adipocytes from the visceral mass and myocytes from the mantle, thereby expanding the cellular repertoire accessible *in vitro*. Mineralized structures were observed across tissue cultures, highlighting the potential of this system for studying biomineralization. By sustaining diverse cell types *in vitro*, these cultures provide a novel tractable platform for studying molluscan diseases, while also laying the foundation for deeper investigation into comparative invertebrate biology and the development of immortalised molluscan cell lines.
