## Supplementary Table 1 for "Development of long-term oyster tissue cultures reveals cellular plasticity, regenerative potential, and sustained physiological activity"

### Sheet: Sheet1
Oyster Heart Culture	Day	Media Change Status	2-minute Heart Beat Count	Average BPM
1	0	Pre-	11	5.5
1	0	Post-	38	19
2	0	Pre-	19	9.5
2	0	Post-	37	18.5
3	0	Pre-	22	11
3	0	Post-	36	18
4	0	Pre-	13	6.5
4	0	Post-	22	11
5	0	Pre-	11	5.5
5	0	Post-	29	14.5
1	7	Pre-	9	4.5
1	7	Post-	34	17
2	7	Pre-	14	7
2	7	Post-	44	22
3	7	Pre-	10	5
3	7	Post-	28	14
4	7	Pre-	9	4.5
4	7	Post-	18	9
5	7	Pre-	13	6.5
5	7	Post-	46	23
1	14	Pre-	0	0
1	14	Post-	22	11
2	14	Pre-	13	6.5
2	14	Post-	43	21.5
3	14	Pre-	5	2.5
3	14	Post-	15	7.5
4	14	Pre-	1	0.5
4	14	Post-	25	12.5
5	14	Pre-	4	2
5	14	Post-	40	20
1	21	Pre-	2	1
1	21	Post-	22	11
2	21	Pre-	13	6.5
2	21	Post-	28	14
3	21	Pre-	1	0.5
3	21	Post-	22	11
4	21	Pre-	1	0.5
4	21	Post-	24	12
5	21	Pre-	5	2.5
5	21	Post-	26	13
1	28	Pre-	0	0
1	28	Post-	22	11
2	28	Pre-	1	0.5
2	28	Post-	53	26.5
3	28	Pre-	10	5
3	28	Post-	27	13.5
4	28	Pre-	0	0
4	28	Post-	22	11
5	28	Pre-	7	3.5
5	28	Post-	39	19.5
1	35	Pre-	1	0.5
1	35	Post-	19	9.5
2	35	Pre-	0	0
2	35	Post-	14	7
3	35	Pre-	10	5
3	35	Post-	38	19
4	35	Pre-	0	0
4	35	Post-	21	10.5
5	35	Pre-	10	5
5	35	Post-	26	13
