## Supplementary Table 2 for "Development of long-term oyster tissue cultures reveals cellular plasticity, regenerative potential, and sustained physiological activity"

### Sheet: Sheet1
Auricle_Granules_Fresh-Tissue	Auricle_Granule_Aggregates_Fresh-Tissue	Hyaline_Globules_3Mo-Cultured	Auricle_Granule_Cells_In-Culture	Adherent_Haemocytes_In-Culture	Mantle_Myocytes_Early-Culture	Mantle_Myocytes_Late-Culture	Adipocytes_In-Culture
1.92545	11.2765	7.08557	14.56	40.36	4.01	576.42	25.92
1.816	11.4515	6.37219	16.78	32.27	6.95	156.67	24.79
1.37076	11.3696	5.41425	16.77	32.12	3.68	50.23	18.05
1.95273	11.4714	6.17992	19.14	37.36	3.89	60.23	31.01
1.93278	8.22468	4.54041	16.45	35.72	4.53	176.19	23.97
1.11739	9.71478	4.43123	13.99	30.68	2.4	268.87	26.59
2.14151	11.0694	3.86567	13.21	28.39	2.77	247.18	17.45
2.31495	12.2767	6.25849	15.78	30.28	2.73	83.3	25.21
1.98199	12.2589	4.67422	12.83	27.46	3.11	155.66	27.28
2.72839	10.2912	4.36643	16.06	39.25	5.79	415.6	20.03
3.43414	9.44838	5.35599	13.16	33.34	5.67	324.55	21.71
2.31495	8.18396	5.58879	14.68	38.1	3.07	74.73	33.84
0.976248	9.38341	5.25751	14.26	23.87	3.14	159.72	24.52
1.76222	10.6695	4.04162	15.4	30.67	3.68	104.79	26.44
1.42259	9.57656	4.17334	14.58	32.58	3.66	104.14	25.09
2.25221	11.3507	7.16512	16.74	32.61	2.69	133.27	20.32
1.71707	14.865	5.57144	13.88	24.66	2.69	186.1	24.45
1.36635	16.2983	5.92377	16.86	32.5	4.84	71.43	25.14
1.95273	9.48178	5.38308	17.13	34.01	4.36	104.68	23.95
1.475	11.1593	5.6742	15.58	39.24	2.74	109.94	19.08
1.2531	14.1616	3.21498	13.61	28.14	2.91	77.99	17.54
2.18254	13.656	8.82827	11.26	26.65	2.89	86.67	28.27
1.38573	14.2065	5.58422	16.4	33.84	5.1	58.56	18.54
2.56821	12.2863	3.24548	14.72	38.58	3.89	100.14	22.99
3.49547	10.755	3.65447	15.23	39.77	3.06	79.15	31.35
1.26919	13.177	3.4809	16.51	31.74	2.21	48.15	27.62
2.56751	14.2923	6.93116	18.18	29.42	3.73	237.2	29.09
2.09186	12.8436	5.11837	13.38	33.65	4.09	192.99	30.5
2.13202	11.7701	3.90546	15.96	40.49	4.12	338.93	31.25
2.23028	13.6661	3.60506	13.25	30.16	4.21	61.77	28.9
1.87852	11.506	8.00929	17.6	28.32	4.35	81.82	20.55
1.135	11.1591	7.96772	12.68	30.53	4.03	120.11	23.2
2.69805	13.3589	5.3773	13.08	29.52	2.5	197.45	25.92
1.49335	12.2649	3.50361	13.22	34.71	3.16	145.94	29.76
1.77293	10.2776	2.55422	12.07	36.2	2.04	43.77	24.23
1.54336	10.5027	2.89722	13.55	21.36	2.5	64.11	31.2
0.96992	9.82267	3.14386	17.63	39.03	2.36	68.18	25.03
1.13962	8.44686	2.97446	12.96	47.7	5.58	87.82	31.34
1.362	10.67	4.57198	16.17	33.21	4.86	33.43	34.25
2.00765	11.7258	3.53988	14.51	28.59	4.18	19.84	25.16
1.40404	12.3096	3.75291	16.19	37.6	3.16	55.23	33.18
2.05557	11.0867	5.36126	15.12	36.45	3.77	51.58	21.78
1.95273	7.95702	3.82137	14.19	41.45	3.95	25.66	22.97
0.886784	10.0539	3.95915	13.92	32.36	4.72	9.68	18.82
1.42259	10.6364	3.56907	13.22	46	3.64	24.51	32.86
2.03035	11.8492	3.9786	13.48	35.94	3.2	15.99	21.71
1.22811	14.0139	6.61425	12.74	31.97	3.34	9.21	31.58
2.384	12.9923	3.62648	15.62	37.05	4.03	19.88	29.32
1.815	11.56	4.59898	11.27	30.57	3.11	20.75	30.7
1.702	8.06066	3.54062	12.07	47.46	2.43	14.08	33.4
1.135	10.7068	3.63838	12.99	23.88	4.22	8.51	30.28
1.362	10.4139	3.71177	13.9	54.78	6.18	13.38	28.72
1.1183	10.7142	4.38826	16.32	46.31	3.01	7.79	31.89
3.08391	11.0834	3.53695	15.89	34.01	3.84	15.64	26.14
0.817906	7.95709	5.54269	15.08	43.56	4.46	16.93	28.35
1.01517	17.1218	5.71241	13.44	34.51	3.61	8.62	21.97
1.07739	14.1118	4.37416	16.05	35.87	2.89	10.57	29.36
0.886784	10.6714	4.22066	15.42	27.77	2.78	10.93	30.42
1.43567	8.73493	4.42324	18.56	30.37	2.56	12.3	35.39
1.816	9.97905	5.33749	16.41	39.72	4.23	14.16	25.16
0.97648	11.177	3.76289	14.55	32	4.02	19.19	27.1
1.29445	11.0012	11.4001	14.18	38.84	2.39	15.4	33.44
1.79472	10.8407	5.14631	13.69	46.67	4.14	42.58	37.11
1.12359	11.987	5.4397	14.36	35.32	3.68	16.95	33.98
3.55311	9.75972	5.20584	14.07	41.28	3.32	30.11	25.09
3.11591	11.4866	5.59772	13.09	39.69	5.18	16.02	40.04
1.929	10.3518	5.2846	11.81	42.37	2.62	96.57	38.46
0.825812	13.2992	5.39107	13.98	33.46	4.41	18.22	28.17
1.68747	10.6705	4.66066	18.61	33.37	5.52	18.13	20.8
1.18483	10.2575	10.27	16.31	36.26	2.81	17.68	25.06
1.8781	9.95571	5.64368	19.01	38.5	3.77	28.79	28.82
0.826773	11.9848	6.26129	15.93	34.96	2.83	12.71	23.79
1.04691	12.2233	4.88238	16.87	43.52	4.8	14.59	26.68
1.84798	12.5231	3.66948	15.08	44.09	3.62	17.32	22.15
1.52732	8.76158	5.45719	14.03	40.58	3.12	14.6	25.49
3.11602	11.9004	2.84176	17.56	41.97	4.16	16.23	29.54
1.98171	9.33047	5.39168	16.38	39.92	5.74	12.87	25.44
1.73563	11.8943	4.67634	14.63	32.61	2.95	19.46	28.98
2.13202	11.1309	6.06348	14.84	37.41	2.32	84.97	26.77
2.33662	8.6281	4.19294	15.91	26.38	2.77	69.44	22.5
3.49658	10.4931	4.78044	13.53	35.54	2.74	39.11	19.84
1.92994	11.7173	5.32762	13.09	49.84	2.87	21.98	28.13
2.03035	17.6284	4.39174	16.62	40.63	2.45	9.48	29.87
2.55013	10.2139	4.77944	13.31	35.05	3.41	160.7	34.13
1.83013	10.8498	8.35983	16.38	41.44	5.08	43.7	27.95
2.5118	9.8199	8.70767	12.87	27.73	2.58	16.14	29.74
1.702	11.8764	6.62221	16.1	26.91	2.66	51.37	30.1
1.93231	13.7392	5.38635	13.2	32.12	2.74	37.71	30.32
2.36995	9.65722	5.001	17.1	39.79	4.44	21.65	24.27
1.816	12.3906	6.7295	14.08	31.45	2.2	35.84	26.5
1.98199	12.4657	6.88031	16.6	34.13	3.98	29.2	20.8
2.08732	9.19732	8.24064	14.39	33.47	5.02	38.82	23.07
2.12022	11.4776	4.64007	12.16	34.35	5.2	34.06	24.91
2.157	13.6885	5.228	14.5	24.42	5.35	30.09	28.93
1.12289	7.86613	5.11725	13.57	28.26	4.43	13.11	27.59
2.15351	10.4339	6.41794	14.6	29.47	3.98	15.13	27.39
1.04615	13.4837	6.76402	15.07	28.29	2.43	17.23	29.12
1.47917	11.1802	7.7866	12.24	31.95	2.51	20.36	29.79
1.61307	12.7616	7.88371	15.4	33.81	2.09	55.57	26.62
1.62399	9.1846	5.24876	12.62	33.58	2.37	36.24	32.95
		6.18455
		4.95223
		3.47753
		3.46294
		4.42324
		4.73142
		6.75146
		4.09988
		4.32765
		11.0127
		7.83775
		6.21873
		5.36519
		4.67246
		5.29374
		7.3749
		4.79663
		4.10618
		6.18634
		6.08058
		4.61649
		5.229
		4.0999
		5.15425
		3.70027
		8.90157
		4.67229
		5.62574
		3.07089
		3.53137
		6.04116
		4.35632
		4.888
		6.17577
		6.79533
		4.21212
		4.3215
		8.32621
		7.09032
		4.3504
		5.28825
		4.66514
		3.86482
		6.46674
		4.59962
		4.30311
		3.98453
		4.32601
		7.29705
		4.27949
		6.77854
		5.1976
		3.664
		7.71883
		5.95418
		5.63466
		4.92766
		9.57615
		2.58723
		3.27569
		3.632
		3.97002
		3.05565
		3.97088
		3.35161
		7.22239
		3.43125
		3.81267
		10.6898
		5.07174
		3.80641
		3.81509
		4.36643
		3.49687
		4.01144
		5.4857
		4.6093
		4.43264
		5.16213
		5.66678
		5.38308
		5.4904
		4.27287
		4.65418
		3.74652
		4.53463
		3.117
		3.88561
		4.36745
		4.02996
		5.23206
		4.08759
		3.96347
		7.036
		4.06816
		4.01283
		3.40188
		5.62026
		6.20143
		3.97088
